# FREEDA: an automated computational pipeline guides experimental testing of protein innovation by detecting positive selection

**DOI:** 10.1101/2023.02.27.530329

**Authors:** Damian Dudka, R. Brian Akins, Michael A. Lampson

## Abstract

Cell biologists typically focus on conserved regions of a protein, overlooking innovations that can shape its function over evolutionary time. Computational analyses can reveal potential innovations by detecting statistical signatures of positive selection that leads to rapid accumulation of beneficial mutations. However, these approaches are not easily accessible to non-specialists, limiting their use in cell biology. Here, we present an automated computational pipeline FREEDA (Finder of Rapidly Evolving Exons in De novo Assemblies) that provides a simple graphical user interface requiring only a gene name, integrates widely used molecular evolution tools to detect positive selection, and maps results onto protein structures predicted by AlphaFold. Applying FREEDA to >100 mouse centromere proteins, we find evidence of positive selection in intrinsically disordered regions of ancient domains, suggesting innovation of essential functions. As a proof-of-principle experiment, we show innovation in centromere binding of CENP-O. Overall, we provide an accessible computational tool to guide cell biology research and apply it to experimentally demonstrate functional innovation.
