## Supplementary Table 1 for "FREEDA: an automated computational pipeline guides experimental testing of protein innovation by detecting positive selection": Supplementary_Table_1.xlsx

### Sheet: Testing dataset
Gene name	Nr of species analyzed	Species	CDS Coverage	M2a vs M1a (LRT)	M2a vs M1a (p-value)	M8 vs M7 (LRT)	M8 vs M7 (p-value)	Sites with pr < 0.90	Sites with pr >= 0.90
TRIM5	16	Hs, Pt, Gg, Pb, Ne, Hm, Cm, Mu, Pu, Cs, Tf, Pi, Pd, Ap, Cj, Sb, Ag	0.96	71.4023	0.0001	72.9051	0.0001	48 {V9: 0.685, D29: 0.897, K45: 0.809, S61: 0.598, Q63: 0.779, P64: 0.768, I67: 0.564, H94: 0.651, R136: 0.686, E137: 0.886, V140: 0.65, A144: 0.804, E158: 0.536, V181: 0.68, E208: 0.847, I210: 0.585, N216: 0.553, S233: 0.572, G249: 0.606, V253: 0.751, V260: 0.55, P269: 0.78, G283: 0.79, E286: 0.713, V287: 0.899, T292: 0.806, R296: 0.792, N307: 0.594, I308: 0.701, A311: 0.673, P323: 0.743, N343: …	48 {G4: 0.914, V7: 0.941, I60: 0.989, Q107: 0.933, G110: 0.942, H127: 0.928, T131: 0.915, Q139: 0.973, Q175: 0.994, L182: 0.91, W194: 0.962, S213: 0.99, T215: 0.987, T219: 0.91, L228: 0.999, H237: 0.949, T257: 0.981, E258: 0.977, Q272: 0.951, F288: 0.933, R295: 0.975, C310: 0.998, K317: 0.974, S322: 0.956, K324: 0.999, Q337: 0.999, T338: 0.996, F339: 1.0, V340: 1.0, T346: 0.953, Q352: 0.973, P381…
MAVS	19	Hs, Pt, Gg, Pb, Ne, Hm, Cm, Mu, Pu, Cs, Tf, Pi, Pp, An, Pd, Ap, Cj, Sb, Ag	0.97	43.2515	0.0001	43.1184	0.0001	64 {S49: 0.628, A74: 0.894, G78: 0.857, D83: 0.807, R98: 0.635, R102: 0.87, P104: 0.883, P109: 0.524, R116: 0.679, A124: 0.692, H126: 0.571, S132: 0.52, Q148: 0.81, E151: 0.634, R167: 0.881, P170: 0.519, N172: 0.784, D174: 0.84, G176: 0.536, S182: 0.835, L187: 0.685, L190: 0.752, G194: 0.765, A208: 0.845, G209: 0.859, T215: 0.832, P216: 0.52, A237: 0.85, T244: 0.862, A266: 0.806, Q277: 0.803, A27…	19 {R14: 0.94, N60: 0.999, V82: 0.996, S90: 1.0, S100: 0.949, A149: 1.0, L161: 0.959, T163: 0.995, A231: 0.974, T250: 0.963, L310: 0.993, R355: 1.0, T365: 0.994, S407: 0.94, V423: 0.997, M449: 0.977, D498: 0.972, R504: 0.998, V506: 0.945}
SAMHD1	18	Hs, Pt, Gg, Pb, Ne, Hm, Cm, Mu, Pu, Cs, Tf, Pi, An, Pd, Ap, Cj, Sb, Ag	0.92	39.1874	0.0001	40.7567	0.0001	22 {R3: 0.59, E29: 0.622, L36: 0.532, G46: 0.536, R55: 0.697, L65: 0.819, R69: 0.886, S93: 0.521, L107: 0.885, S278: 0.515, E281: 0.894, L347: 0.614, K405: 0.574, L488: 0.769, K494: 0.62, S519: 0.863, N527: 0.65, R528: 0.567, R531: 0.633, V557: 0.872, R559: 0.779, R576: 0.565}	26 {N24: 0.939, W32: 1.0, P34: 0.96, V63: 1.0, A76: 0.979, L94: 0.93, V112: 0.998, Q256: 1.0, S283: 0.993, N293: 0.991, D344: 0.992, R348: 0.974, D395: 0.97, R408: 1.0, D440: 0.924, R442: 0.905, Q447: 0.931, I466: 0.926, D472: 0.93, S482: 0.91, K486: 0.91, V487: 0.943, A529: 0.971, Q539: 0.997, K544: 0.988, R566: 0.949}
IFI16	10	Hs, Pt, Gg, Pb, Ne, Hm, Mu, Cs, Tf, Pi	0.91	29.1199	0.0001	30.1141	0.0001	132 {G2: 0.639, M24: 0.631, R57: 0.776, G58: 0.697, E70: 0.644, D71: 0.65, T74: 0.655, D77: 0.678, K83: 0.642, R98: 0.891, K100: 0.673, E101: 0.645, A104: 0.726, T105: 0.692, S113: 0.712, K116: 0.655, A120: 0.657, E135: 0.824, K136: 0.681, A137: 0.693, P139: 0.759, G141: 0.709, V144: 0.857, E146: 0.896, E147: 0.873, P152: 0.793, A155: 0.662, M159: 0.896, T161: 0.652, M163: 0.643, S168: 0.761, L17…	26 {N31: 0.98, L37: 0.965, K67: 0.935, V89: 0.913, G91: 0.91, P92: 0.976, L94: 0.98, S132: 0.981, S153: 0.982, G158: 0.931, R165: 0.991, K170: 0.901, V205: 0.92, I336: 0.907, F365: 0.945, L404: 0.945, R427: 0.955, F511: 0.946, F552: 0.944, E563: 0.971, L577: 0.947, K594: 0.967, F647: 0.946, K663: 0.917, V671: 0.963, Q677: 0.981}
ZC3HAV1	16	Hs, Pt, Gg, Pb, Ne, Hm, Mu, Pu, Cs, Tf, Pi, Pp, Pd, Ap, Sb, Ag	0.98	23.2821	0.0001	24.0361	0.0001	97 {G18: 0.622, E29: 0.505, A31: 0.839, P35: 0.881, C38: 0.861, K119: 0.65, S152: 0.512, R203: 0.545, P229: 0.846, S236: 0.735, F254: 0.872, F260: 0.62, A288: 0.635, D292: 0.77, R295: 0.83, Y299: 0.85, R305: 0.575, A306: 0.584, A315: 0.602, T321: 0.683, Q328: 0.896, R329: 0.573, E337: 0.535, L339: 0.614, P344: 0.726, T347: 0.841, N358: 0.619, S361: 0.516, Q369: 0.649, V376: 0.617, S378: 0.658, A3…	18 {G55: 0.947, N123: 0.933, A135: 0.967, S169: 0.924, Q278: 0.963, T298: 0.958, T403: 0.9, I439: 0.953, L566: 0.957, Q688: 0.903, H700: 0.953, S790: 0.942, Y793: 0.996, S804: 0.969, F805: 0.996, K813: 0.988, Q863: 0.971, A898: 0.951}
RSAD2	19	Hs, Pt, Gg, Pb, Ne, Hm, Cm, Mu, Pu, Cs, Tf, Pi, Pp, An, Pd, Ap, Cj, Sb, Ag	0.98	19.0695	0.0001	19.4354	0.0001	11 {A8: 0.599, A10: 0.604, A43: 0.507, T44: 0.871, R47: 0.657, Q50: 0.637, P69: 0.691, L129: 0.616, Q130: 0.548, C258: 0.688, R314: 0.59}	6 {P30: 0.93, L53: 0.982, D57: 0.936, V145: 0.91, R148: 0.997, I351: 1.0}
GBP5	12	Hs, Pt, Gg, Pb, Hm, Pp, An, Pd, Ap, Cj, Sb, Ag	1	18.482	0.0001	18.0912	0.0001	30 {S69: 0.815, V83: 0.512, K110: 0.805, V163: 0.659, V194: 0.666, I310: 0.78, A313: 0.661, R356: 0.867, I363: 0.595, V365: 0.711, R396: 0.703, S406: 0.816, T438: 0.655, R447: 0.863, T483: 0.82, K498: 0.803, E500: 0.867, Q502: 0.644, A505: 0.615, Q508: 0.779, R509: 0.866, M514: 0.737, K533: 0.504, Q554: 0.729, T558: 0.655, L567: 0.735, H572: 0.724, N578: 0.859, N579: 0.895, D580: 0.511}	11 {L3: 0.985, I113: 0.926, P158: 0.96, M285: 0.926, T357: 0.999, L398: 0.998, Y404: 0.991, Q510: 1.0, E517: 0.962, S568: 0.989, A573: 0.945}
MX1	18	Hs, Pt, Gg, Pb, Ne, Hm, Mu, Pu, Cs, Tf, Pi, Pp, An, Pd, Ap, Cj, Sb, Ag	0.97	14.7683	0.0006	17.6376	0.0001	21 {A9: 0.585, G34: 0.658, C42: 0.57, Y196: 0.877, T333: 0.838, L341: 0.558, R352: 0.78, T387: 0.841, M390: 0.504, Q391: 0.635, H409: 0.751, H412: 0.721, S415: 0.504, R452: 0.589, V458: 0.801, D486: 0.716, I489: 0.796, R500: 0.523, G517: 0.565, L550: 0.518, S572: 0.736}	9 {H18: 0.905, L20: 0.911, S35: 0.978, I131: 0.931, K203: 0.922, I301: 0.932, I401: 0.996, T416: 0.999, G540: 0.983}
APOBEC3F	6	Hs, Pt, Gg, Pb, Cm, Pi, Pp, Ap	0.99	15.5927	0.0004	15.9798	0.0003	23 {R14: 0.507, R24: 0.846, N31: 0.698, T32: 0.667, R46: 0.614, R48: 0.894, K52: 0.572, H64: 0.53, K83: 0.541, E127: 0.688, Y130: 0.578, C135: 0.755, S162: 0.535, Y171: 0.515, R182: 0.594, H228: 0.596, E270: 0.713, E316: 0.691, S322: 0.77, E329: 0.566, K337: 0.879, Y338: 0.879, L362: 0.574}	10 {S18: 0.963, Y22: 0.976, D50: 0.934, A51: 0.919, Q61: 0.98, S138: 0.987, V225: 0.999, P281: 0.94, G332: 0.991, Y359: 0.995}
NBN	19	Hs, Pt, Gg, Pb, Ne, Hm, Cm, Mu, Pu, Cs, Tf, Pi, Pp, An, Pd, Ap, Cj, Sb, Ag	0.98	3.7435	0.1539	6.9789	0.0305	26 {A8: 0.894, P10: 0.706, G103: 0.589, E185: 0.716, F262: 0.713, T280: 0.659, Q326: 0.733, G345: 0.71, A400: 0.884, V403: 0.524, N419: 0.864, I426: 0.591, N428: 0.524, K435: 0.511, Q460: 0.597, P461: 0.698, T463: 0.706, S518: 0.547, T526: 0.568, D577: 0.587, V587: 0.701, S612: 0.615, Q616: 0.534, K627: 0.855, Q644: 0.717, P672: 0.562}	3 {G9: 0.978, I531: 0.906, R624: 0.971}
TREX1	19	Hs, Pt, Gg, Pb, Ne, Hm, Cm, Mu, Pu, Cs, Tf, Pi, Pp, An, Pd, Ap, Cj, Sb, Ag	1	5.4882	0.0643	7.6975	0.0213	13 {Q4: 0.606, P59: 0.762, E83: 0.792, M140: 0.567, S190: 0.514, R240: 0.527, T250: 0.759, T251: 0.663, T260: 0.897, G265: 0.773, V276: 0.725, P279: 0.704, I296: 0.899}	4 {S166: 0.969, A252: 0.925, G269: 0.946, T311: 0.991}
SERINC3	19	Hs, Pt, Gg, Pb, Ne, Hm, Cm, Mu, Pu, Cs, Tf, Pi, Pp, An, Pd, Ap, Cj, Sb, Ag	0.97	8.7028	0.0129	8.8577	0.0119	6 {A85: 0.688, S102: 0.76, V163: 0.768, L170: 0.755, I253: 0.696, P326: 0.751}	3 {F117: 0.937, I166: 0.996, S380: 0.999}
BST2	17	Hs, Pt, Gg, Pb, Ne, Hm, Cm, Mu, Pu, Cs, Tf, Pi, Pp, An, Ap, Cj, Sb	0.92	4.0551	0.1317	4.8976	0.0864	Not allowed	Not allowed
HERC5	18	Hs, Pt, Gg, Pb, Ne, Hm, Cm, Mu, Pu, Cs, Tf, Pi, Pp, An, Pd, Cj, Sb, Ag	0.95	2.9171	0.2326	4.141	0.1261	Not allowed	Not allowed
RHO	19	Hs, Pt, Gg, Pb, Ne, Hm, Cm, Mu, Pu, Cs, Tf, Pi, Pp, An, Pd, Ap, Cj, Sb, Ag	1	0	1	3.2175	0.2001	Not allowed	Not allowed
ISG20	17	Hs, Pt, Gg, Pb, Ne, Hm, Cm, Mu, Pu, Cs, Tf, Pi, Pp, Pd, Ap, Cj, Sb	1	0.0001	1	0.1201	0.9417	Not allowed	Not allowed
RB1	17	Hs, Pb, Ne, Hm, Cm, Mu, Pu, Cs, Tf, Pi, Pp, An, Pd, Ap, Cj, Sb, Ag	0.96	0.0001	1	0.0609	0.97	Not allowed	Not allowed
SMC6	19	Hs, Pt, Gg, Pb, Ne, Hm, Cm, Mu, Pu, Cs, Tf, Pi, Pp, An, Pd, Ap, Cj, Sb, Ag	0.99	0.0001	1	0.02	0.9901	Not allowed	Not allowed
SHH	18	Hs, Pt, Gg, Pb, Ne, Hm, Cm, Mu, Pu, Cs, Tf, Pi, Pp, Pd, Ap, Cj, Sb, Ag	0.98	0	1	0	1	Not allowed	Not allowed
NT5C3A	18	Hs, Pt, Gg, Pb, Ne, Hm, Cm, Mu, Pu, Cs, Tf, Pi, Pp, An, Ap, Cj, Sb, Ag	1	0.0001	1	0	1	Not allowed	Not allowed
FOXP2	13	Hs, Pb, Ne, Hm, Cm, Cs, Pp, An, Pd, Ap, Cj, Sb, Ag	0.91	0.0004	0.9998	0	1	Not allowed	Not allowed
GMPR	19	Hs, Pt, Gg, Pb, Ne, Hm, Cm, Mu, Pu, Cs, Tf, Pi, Pp, An, Pd, Ap, Cj, Sb, Ag	0.91	0.0001	1	0	1	Not allowed	Not allowed
GADD45A	18	Hs, Pt, Gg, Pb, Ne, Hm, Mu, Pu, Cs, Tf, Pi, Pp, An, Pd, Ap, Cj, Sb, Ag	1	0.0006	0.9997	0	1	Not allowed	Not allowed
Median	18		0.98
Genes reported to have evolved under positive selection in primates
Genes with variable reports of their adaptive evolution
Genes previously reported to not have evolved under positive selection
