## Supplementary Table 2 for "FREEDA: an automated computational pipeline guides experimental testing of protein innovation by detecting positive selection": Supplementary_Table_2.xlsx

### Sheet: Primate_Genes
TRIM5 (16 species; 96% coverage)					MAVS (19 species; 97% coverage)					SAMHD1 (18 species; 92% coverage)					MX1 (18 species; 97% coverage)
compared to Sawyer et al., 2005 PNAS; van der Lee et al., 2017 Nucleic Acids Research; score in F3x4 or F61; M8 model >= 0.95					compared to Patel et al., 2012 Plos Biol; in BEB F61; M8 codeml; pr >= 0.90					compared to Lim et al., 2012 Cell Host Microb * and Laguette et al., 2012 Cell Host Microb; >= 0.95 ; van der Lee et al., 2017 Nucleic Acids Research * only sites for old world monkey reported in Lim et al.					compared to Mitchell et al., 2012 Cell Host Microb with probability >= 0.90
FREEDA F3x4	FREEDA F61	FREEDA F3X4 and F61	Published only	Published and FREEDA (F3X4 or F61)	FREEDA F3x4	FREEDA F61	FREEDA F3x4 and F61	Published	Published and FREEDA (F3x4 or F61)	FREEDA F3x4	FREEDA F61	FREEDA F3x4 and F61	Published	Published and FREEDA (F3x4 or F61)	FREEDA F3x4	FREEDA F61	FREEDA F3x4 and F61	Published	Published and FREEDA (F3x4 or F61)
I60	I60	I60	A311 (0.673 in FREEDA F3X4 and 0.626 in F61)	Q139	R14	R14	R14	A497 (0.819 in FREEDA F3X4; 0.760 in F61)	R14	W32	W32	W32	L36 (0.532 in FREEDA F3X4; absent in F61)	W32	H18	H18	H18	H409 (0.751 in FREEDA F3X4; 0.743 in F61)	H18
Q139	Q139	Q139	P325 (indel in FREEDA)	Q175	N60	N60	N60		N60	P34	-	-	G46 (0.536 in FREEDA F3X4; absent in F61)	S283	L20	L20	L20	F561 (region does not align - removed)	S35
Q175	Q175	Q175	D384 (indel in FREEDA)	S213	V82	V82	V82		S90	V63	V63	V63	R69 (0.886 in FREEDA F3X4; 0.795 in F61)	N293	S35	S35	S35	F564 (region does not align - removed)	Y196
W194	W194	W194	S411 (0.89 in FREEDA F3X4; 0.922 in F61)	T215	S90	S90	S90		S100	A76	A76	A76	L107 (0.885 in FREEDA F3X4; 0.832 in F61)	Q256	I131	I131	I131	S566 (region does not align - removed)	I301
S213	S213	S213	V423 (0.939 in FREEDA F3X4 and 0.948 in F61)	L228	S100	S100	S100		A149	V112	V112	V112	K486 (absent in F3X4, 0.841 in F61)	R408	-	Y196	-	S567 (region does not align - removed)	I401
T215	T215	T215		T257	A149	A149	A149		T163	Q256	Q256	Q256	S601 (indel in FREEDA)		K203	K203	K203		T416
L228	L228	L228		C310	L161	L161	L161		L310	S283	S283	S283	T602 (indel in FREEDA)		I301	I301	I301		G540
T257	T257	T257		K317	T163	T163	T163		V423	N293	N293	N293	S614 (indel in FREEDA)		I401	I401	I401
E258	E258	E258		K324	A231	A231	A231		V506	D344	D344	D344	V618 (indel in FREEDA)		T416	T416	T416
Q272	-	-		F339	T250	T250	T250			R348	-	-	M626 (indel in FREEDA)		G540	G540	G540
R295	R295	R295		V340	L310	L310	L310			D395	-	-
C310	C310	C310		K389	R355	R355	R355			R408	R408	R408
K317	K317	K317		N390	T365	T365	T365			A529	A529	A529
S322	-	-		G407	S407	-	-			Q539	Q539	Q539
K324	K324	K324		F418	V423	V423	V423			K544	K544	K544
Q337	Q337	Q337		P421	M449	M449	M449
T338	T338	T338		Q471	D498	D498	D498
F339	F339	F339		G483	R504	R504	R504
V340	V340	V340			V506	V506	V506
T346	-	-
Q352	Q352	Q352
P381	P381	P381
D382	D382	D382
E388	E388	E388
K389	K389	K389
N390	N390	N390
G407	G407	G407
F418	F418	F418
H419	H419	H419
P421	P421	P421
H466	H466	H466
Q471	Q471	Q471
G483	G483	G483
													Laguette et al., 2012 Cell Host Microb found 17 sites but did not specify all
Total: 33	Total: 30	Total: 30	Total: 5	Total: 18	Total: 19	Total: 18	Total: 18	Total: 1	Total: 9	Total: 15	Total: 12	Total: 12	Total: 10	Total: 5	Total: 9	Total: 10	Total: 9	Total: 5	Total: 7
					F3X4	LRT	pvalue			F3X4	LRT	pvalue			F3X4	LRT	pvalue
F3X4	LRT	pvalue			M2a vs M1a	43.2515	<0.0001			M2a vs M1a	39.1874	<0.0001			M2a vs M1a	14.7683	<0.0001
M2a vs M1a	71.4023	<0.0001			M8 vs M7	43.1185	<0.0001			M8 vs M7	40.7567	<0.0001			M8 vs M7	17.6376	<0.0001
M8 vs M7	72.1336	<0.0001
					F61	LRT	pvalue			F61	LRT	pvalue			F61	LRT	pvalue
F61	LRT	pvalue			M2a vs M1a	44.9776	<0.0001			M2a vs M1a	39.0265	<0.0001			M2a vs M1a	22.5408	<0.0001
M2a vs M1a	69.243	<0.0001			M8 vs M7	45.0661	<0.0001			M8 vs M7	40.7914	<0.0001			M8 vs M7	25.7726	<0.0001
M8 vs M7	69.6996	<0.0001
					Exact probabilities per site					Exact probabilities per site					Exact probabilities per site
Exact probabilities per site					F3X4	F61				F3X4	F61				F3X4	F61
F3X4	F61				R14: 0.94	R14: 0.934				W32: 1.0	W32: 0.999				H18: 0.905	H18: 0.923
I60: 0.989	I60: 0.991				N60: 0.999	N60: 0.999				P34: 0.96	-				L20: 0.911	L20: 0.94
Q139: 0.973	Q139: 0.985				V82: 0.996	V82: 0.99				V63: 1.0	V63: 0.999				S35: 0.978	S35: 0.99
Q175: 0.994	Q175: 0.994				S90: 1.0	S90: 1.0				A76: 0.979	A76: 0.953				I131: 0.931	I131: 0.959
W194: 0.962	W194: 0.97				S100: 0.949	S100: 0.944				V112: 0.998	V112: 0.997				-	Y196: 0.93
S213: 0.99	S213: 0.989				A149: 1.0	A149: 1.0				Q256: 1.0	Q256: 0.999				K203: 0.922	K203: 0.907
T215: 0.987	T215: 0.993				L161: 0.959	L161: 0.92				S283: 0.993	S283: 0.976				I301: 0.932	I301: 0.962
L228: 0.999	L228: 0.999				T163: 0.995	T163: 0.998				N293: 0.991	N293: 0.973				I401: 0.996	I401: 0.998
T257: 0.981	T257: 0.986				A231: 0.974	A231: 0.956				D344: 0.992	D344: 0.984				T416: 0.999	T416: 0.999
E258: 0.977	E258: 0.982				T250: 0.963	T250: 0.936				R348: 0.974	-				G540: 0.983	G540: 0.987
Q272: 0.951	-				L310: 0.993	L310: 0.986				D395: 0.97	-
R295: 0.975	R295: 0.974				R355: 1.0	R355: 0.999				R408: 1.0	R408: 0.999
C310: 0.998	C310: 0.999				T365: 0.994	T365: 0.989				A529: 0.971	A529: 0.95
K317: 0.974	K317: 0.968				S407: 0.94	-				Q539: 0.997	Q539: 0.991
S322: 0.956	-				V423: 0.997	V423: 0.996				K544: 0.988	K544: 0.968
K324: 0.999	K324: 0.999				M449: 0.977	M449: 0.979
Q337: 0.999	Q337: 0.999				D498: 0.972	D498: 0.939
T338: 0.996	T338: 0.996				R504: 0.998	R504: 0.994
F339: 1.0	F339: 0.999				V506: 0.945	V506: 0.955
V340: 1.0	V340: 1.0
T346: 0.953	-
Q352: 0.973	Q352: 0.975
P381: 0.971	P381: 0.973
D382: 0.983	D382: 0.978
E388: 0.994	E388: 0.993
K389: 0.994	K389: 0.993
N390: 0.999	N390: 0.999
G407: 0.995	G407: 0.993
F418: 1.0	F418: 1.0
H419: 1.0	H419: 1.0
P421: 0.993	P421: 0.993
H466: 0.986	H466: 0.986
Q471: 0.986	Q471: 0.983
G483: 1.0	G483: 0.999
