## Supplementary Table 4 for "FREEDA: an automated computational pipeline guides experimental testing of protein innovation by detecting positive selection": Supplementary_Table_4.xlsx

### Sheet: Genomic assemblies
Clade	Species	Abbreviation	Common name	Assembly	Ensembl (reference species)	Comment
Murinae	Mus musculus (mouse)	Mm	house mouse	GCA_000001635.9	GRCm39 (release 104)
	Mus spicilegus	Mi	steppe mouse	GCA_003336285.1
	Mus spretus	Ms	Algerian mouse	GCA_001624865.1
	Mus caroli	Mc	Ryukyu mouse	GCA_900094665.2
	Mus minutoides	Mu	African pygmy mouse	GCA_902729485.2
	Mus pahari	Mp	Gairdner's shrewmouse	GCA_900095145.2
	Apodemus sylvaticus	Ay	wood mouse	GCA_001305905.1
	Apodemus speciosus	Ap	large Japanese field mouse	GCA_002335545.1
	Hylomyscus alleni	Ha	Allen's wood mouse	GCA_019843855.1
	Praomys delectorum	Pd	delectable soft-furred mouse	GCA_019843815.1
	Mastomys natalensis	Mn	natal multimammate mouse	GCA_019843795.1
	Mastomys coucha	Mo	southern multimammate mouse	GCA_008632895.1
	Grammomys dolichurus	Gd	woodland thicket rat	GCA_019843835.1
	Grammomys surdaster	Gs	African woodland thicket rat	GCA_004785775.1
	Arvicanthis niloticus	An	African grass rat	GCA_011762505.1
	Rhabdomys dilectus	Rd	mesic four-striped grass rat	GCA_019844195.1
	Rhynchomys soricoides	Rs	Mount Data shrew rat	GCA_019843965.1
	Rattus rattus	Rr	black rat	GCA_011064425.1
	Rattus norvegicus	Rn	brown rat	GCA_000001895.4
Simiiformes	Homo sapiens (human)	Hs	human	GCA_000001405.28	GRCh38.p13 (release 104)	Hominoid
	Pan troglodytes	Pt	chimpanzee	GCA_002880755.3		Hominoid
	Gorilla gorilla	Gg	western lowland gorilla	GCA_008122165.1		Hominoid
	Pongo abelli	Pb	Sumatran orangutan	GCA_002880775.3		Hominoid
	Nomascus leucogenys	Ne	white-cheeked gibbon	GCA_006542625.1		Hominoid
	Hylobates moloch	Hm	silvery gibbon	GCA_009828535.3		Hominoid
	Cercopithecus mona	Cm	mona monkey	GCA_014849445.1		Old World Monkey
	Macaca mulatta	Mm	rhesus monkey	GCA_008058575.1		Old World Monkey
	Papio anubis	Pu	olive baboon	GCA_008728515.1		Old World Monkey
	Chlorocebus sabaeus	Cs	green monkey	GCA_015252025.1		Old World Monkey
	Trachypithecus francoisi	Tf	Francois's langur	GCA_009764325.1		Old World Monkey
	Piliocolobus tephrosceles	Pi	colobus monkey	GCA_002776525.3		Old World Monkey
	Pithecia pithecia	Pp	white-faced saki	GCA_004026645.1		New World Monkey
	Aotus nancymaae	An	Ma's night monkey	GCA_000952055.2		New World Monkey
	Plecturocebus donacophilus	Pd	Bolivian titi	GCA_004027715.1		New World Monkey
	Alouatta palliata	Ap	mantled howler monkey	GCA_004027835.1		New World Monkey
	Callithrix jacchus	Cj	common marmoset	GCA_011100535.2		New World Monkey
	Saimiri boliviensis	Sb	squirrel monkey	GCA_016699345.1		New World Monkey
	Ateles geoffroyi	Ag	spider monkey	GCA_004024785.1		New World Monkey
Carnivora	Canis familiaris (dog)	Cf	dog	GCF_000002285.3	CanFam3.1 (release 90)
	Speothos venaticus	Sv	bush dog	GCA_023170115.1
	Vulpes ferrilata	Vf	Tybethan sand fox	GCA_024500485.1
	Ursus maritimus	Um	polar bear	GCA_017311325.1
	Ursus americanus	Ua	American black bear	GCA_003344425.1
	Mirounga leonina	Ml	elephant seal	GCA_011800145.1
	Odobenus rosmarus	Or	pacific walrus	GCA_000321225.1
	Zalophus californianus	Zc	sea lion	GCA_009762305.2
	Spilogale gracilis	Sg	western spotted skunk	GCA_004023965.1
	Ailurus fulgens	Af	lesser panda	GCA_002007465.1
	Procyon lotor	Pl	raccoon	GCA_015708975.1
	Meles meles	Mm	Eurasian badger	GCA_922984935.2
	Gulo gulo	Gg	American wolverine	GCA_023973185.1
	Mustela nigripes	Mn	black-footed feret	GCA_022355385.1
	Lutra lutra	Ll	Eurasian river otter	GCA_902655055.2
	Paradoxurus hermaphroditus	Ph	Asian palm civet	GCA_004024585.1
	Cryptoprocta ferox	Ce	fossa	GCA_004023885.1
	Suricata suricatta	Ss	meerkat	GCA_006229205.1
	Hyaena hyaena	Hh	hyaena	GCA_004023945.1
	Panthera tigris	Pt	tiger	GCA_024034525.1
	Lynx rufus	Lr	bobcat	GCA_022079265.1
	Felis catus	Fc	cat	GCF_000181335.1
Phasianidae	Gallus gallus (chicken)	Gg	chicken	GCA_000002315.3	Gallus_gallus-5.0 (release 94)
	Bambusicola thoracicus	Bt	Chinese bamboo-partridge	GCA_002909625.1
	Pavo muticus	Pm	green peafowl	GCA_016647715.1
	Pavo cristatus	Pc	Indian peafowl	GCA_021513735.1
	Meleagris gallopavo	Mg	turkey	GCA_000146605.4
	Lyrurus tetrix	Lt	black grouse	GCA_000586395.1
	Lagopus leucura	Ll	white-tailed ptarmigan	GCA_019238085.1
	Lagopus muta	Lm	rock ptarmigan	GCA_023343835.1
	Tympanuchus cupido	Tc	greater prairie chicken	GCA_001870855.1
	Centrocercus minimus	Ci	Gunnison sage-grouse	GCA_005890655.1
	Centrocercus urophasianus	Cu	greater sage-grouse	GCA_019232065.1
	Syrmaticus mikado	Sm	mikado pheasant	GCA_003435085.1
	Chrysolophus pictus	Cp	golden pheasant	GCA_003413605.1
	Phasianus colchicus	Pc	ring-necked pheasant	GCA_004143745.1
	Crossoptilon mantchuricum	Cr	brown eared-pheasant	GCA_019593555.1
	Lophura nycthemera	Ln	silver pheasant	GCA_021292215.1
	Alectoris rufa	Ar	red-legged partridge	GCA_019345075.1
	Coturnix japonica	Cj	Japanese quail	GCA_001577835.2

### Sheet: Core packages
Program	Version	Link
biopython	1.79	https://biopython.org/
blast	2.12	https://www.ncbi.nlm.nih.gov/books/NBK279690/
mafft	7.505	https://mafft.cbrc.jp/alignment/software/
matplotlib	3.5.2	https://matplotlib.org/
numpy	1.23.0	https://numpy.org/
openpyxl	3.0.10	https://openpyxl.readthedocs.io/en/stable/
pandas	1.4.3	https://pandas.pydata.org/
pybedtools	0.9.0	https://daler.github.io/pybedtools/
pyensembl	2.0.0	https://pyensembl.readthedocs.io/en/latest/pyensembl.html
pyinstaller	5.1	https://pyinstaller.org/en/stable/
python	3.1	https://www.python.org/
